# Mitochondrial and metabolic plasticity distinguish stem cells from progenitors in the male germline

**DOI:** 10.64898/2026.10.08.757768

**Authors:** Katerina B. Damyanova, Joshua J. Fisher, Siddharth Acharya, Brett Nixon, Tessa Lord

**Affiliations:** Centre for Reproductive Science, College of Engineering, Science and Environment, University of Newcastle, Callaghan, NSW, 2308, Australia; Reproductive and Family Health Research Program, Hunter Medical Research Institute, New Lambton Heights, NSW 2305, Australia; School of Medicine and Public Health, College of Health, Medicine and Wellbeing, University of Newcastle, Callaghan, NSW, Australia; School of Biomedical Sciences and Pharmacy, College of Health, Medicine and Wellbeing, University of Newcastle, Callaghan, NSW, Australia

**Keywords:** spermatogonial stem cells, metabolic plasticity, cristae organisation, oxidative phosphorylation, glycolysis, redox balance

## Abstract

Metabolism and mitochondrial remodelling are increasingly recognised as key regulators of stem cell identity, governing the balance between self-renewal and differentiation. Here we compared mitochondrial and metabolic properties of stem and progenitor cells from the male germline using transmission electron microscopy, quantitative proteomics and extracellular flux analysis. While the stem cell-to-progenitor transition was accompanied by increased mitochondrial abundance and cristae density, our analyses unveiled a remarkable and unexpected capacity for spermatogonial stem cells (SSCs) to engage oxidative phosphorylation. When oxygen availability was unrestricted, SSCs displayed markedly greater maximal and spare respiratory capacity than progenitors, despite comparable glycolytic flux. SSCs were also enriched for glutathione-dependent antioxidant enzymes and maintained lower basal mitochondrial superoxide levels than progenitors. Collectively, these findings challenge the view that SSCs are predominantly glycolytic and instead identify metabolic plasticity, marked by latent oxidative capacity and enhanced redox control, as a hallmark of the stem cell state.
