## Supplemental Tables 1-3 for "Mitochondrial and metabolic plasticity distinguish stem cells from progenitors in the male germline"

### Sheet: Supplementary Table 1
Supplementary Table S1. Proteomic data for selected metabolic and mitochondrial proteins
Dim, progenitor spermatogonia (low ID4-GFP expression); Bright, spermatogonial stem cells (high ID4-GFP expression). Log2 FC, log2 fold change. Values represent normalised protein abundance for individual biological replicates
Glycolysis
Protein	Protein Name	Dim/Bright Log2 FC	-log10(p-value)	Bright Rep 1	Bright Rep 2	Bright Rep 3	Bright Rep 4	Dim Rep 1	Dim Rep 2	Dim Rep 3	Dim Rep 4
LDHB	L-lactate dehydrogenase B chain	-0.5	1.91286	-0.303679	0.470797	-0.66345	1.78688	-0.828571	-0.810336	-0.733889	1.08225
PDHA1	Pyruvate dehydrogenase E1 component subunit alpha, somatic form, mitochondrial	-0.57	2.80096	1.03734	1.2159	0.353691	0.478876	0.246097	-1.24774	-0.653617	-1.43055
PDK1	[Pyruvate dehydrogenase (acetyl-transferring)] kinase isozyme 1, mitochondrial	-0.63	2.83267	0.898187	0.54	0.726223	0.712269	-0.873739	0.688561	-1.40621	-1.28529
HK1-SB	Isoform HK1-SB of Hexokinase-1, testis specific	0.76	1.45439	-0.623605	-0.0426368	0.105857	0.571305	0.471778	1.08947	-2.13262	0.560457
GAPDHS	Glyceraldehyde-3-phosphate dehydrogenase, testis-specific	0.64	3.019	-0.645683	-0.325469	0.053099	0.733921	0.576932	1.21038	-1.9959	0.392715
PGK2	Phosphoglycerate kinase 2	0.39	2.14928	-1.70414	-0.418141	-0.144345	0.713448	0.432368	1.4491	-0.888891	0.560599
LDHC	L-lactate dehydrogenase C chain	0.43	2.52134	-0.859915	-0.149903	0.0988968	0.829196	0.425904	1.09932	-1.96854	0.52505
FOXK1	Forkhead box protein K1	-0.07	0.0912491	-0.082058	-0.491755	-0.56132	-0.302007	-0.696784	-0.902275	1.05104	1.98516
FOXK2	Forkhead box protein K2	0.68	0.613576	-0.887126	0.0158846	-0.28108	-0.621847	-1.23133	0.167125	1.71479	1.12359
FOXO3	Forkhead box protein O3	-0.15	0.170126	0.525764	0.280458	0.384281	0.232266	0.452955	0.278685	0.308386	-2.4628
SIRT6	NAD-dependent protein deacylase sirtuin-6	-0.42	0.755983	1.15278	0.85359	0.273038	-0.46696	1.11311	-1.10679	-0.393659	-1.42511
AMPK	5'-AMP-activated protein kinase catalytic subunit alpha-1	-0.5	1.04661	1.35802	0.363791	0.58937	0.959973	-0.530541	-0.933879	-0.207387	-1.59935
HK1	Isoform HK1 of Hexokinase-1	0.19	0.855158	-1.1209	-0.562399	0.0834813	0.727929	0.657587	1.46811	-1.49772	0.243922
HK2	Hexokinase-2	-0.07	0.0967302	-0.123817	-1.59899	0.816958	1.32831	1.04733	-0.610745	-0.709857	-0.149189
GPI	Glucose-6-phosphate isomerase	-0.16	0.287268	0.996239	0.41392	0.72398	-1.09045	1.12549	-0.045735	-0.514183	-1.60927
PFKL	ATP-dependent 6-phosphofructokinase, liver type	0.17	0.232733	-0.255995	-0.758746	1.51929	0.313522	1.04139	0.243388	-1.59802	-0.504824
PFKP	ATP-dependent 6-phosphofructokinase, platelet type	-0.19	0.440312	0.0356273	-0.39926	0.12471	0.860179	0.807422	0.84879	-2.16782	-0.109644
PFKM	Isoform 3 of ATP-dependent 6-phosphofructokinase, muscle type	0.06	0.124545	0.0660161	-0.277101	-0.00336498	0.0980366	2.08061	0.174875	-1.43142	-0.707651
TIGAR	Fructose-2,6-bisphosphatase TIGAR	-0.2	0.488277	0.960278	1.55264	0.852338	-0.226854	-0.329451	-0.821939	-1.24942	-0.737592
PFKFB2	6-phosphofructo-2-kinase/fructose-2,6-bisphosphatase 2	-0.29	0.428264	0.427775	0.0875752	0.883668	-0.0241641	-1.04754	1.22667	0.276184	-1.83017
ALDOA	Fructose-bisphosphate aldolase A	-0.07	0.0434852	0.467981	0.0765568	-1.1162	1.363	-0.456858	-0.247264	-1.34702	1.25981
ALDOB	Fructose-bisphosphate aldolase B	-0.1	0.155659	-1.39981	0.034486	-0.169177	1.24204	-0.351677	0.731734	-1.22809	1.1405
ALDOC	Fructose-bisphosphate aldolase C	-0.22	0.530041	0.896849	1.69738	0.443586	-0.166771	-0.117265	-1.1908	-1.24881	-0.314161
TPI1	Isoform 2 of Triosephosphate isomerase	0.05	0.140722	-0.807291	-0.164474	0.0179413	0.922648	0.268487	1.09818	-1.95222	0.616731
GAPDH	Glyceraldehyde-3-phosphate dehydrogenase	-0.06	0.0158919	0.824922	0.240262	0.95605	-0.925097	0.358962	0.196469	0.390904	-2.04247
PGK1	Phosphoglycerate kinase 1	-0.14	0.221636	-1.43715	0.33168	-0.315089	0.817888	-1.27924	-0.0420236	0.429352	1.49459
PGAM1	Phosphoglycerate mutase 1	-0.34	1.09556	1.14005	0.27479	0.645865	0.102691	0.681349	-0.209767	-0.53734	-2.09764
ENO1	Alpha-enolase	-0.1	0.112329	-0.311597	-0.290536	-0.144324	0.182199	-2.0299	0.537441	1.37484	0.681879
ENO3	Beta-enolase	0.3	0.632656	-1.2721	-0.142418	-0.757179	1.12442	-0.823517	0.32601	-0.10687	1.65165
ENO2	Gamma-enolase	0.76	0.755199	0.518592	0.38841	-0.955901	-0.472935	0.487284	1.16811	-1.83137	0.697812
PKM	Pyruvate kinase PKM	-0.37	1.26478	0.97062	1.53757	-0.355012	0.625373	0.045399	-1.1547	-1.30795	-0.361294
LDHA	L-lactate dehydrogenase A chain	0.24	0.940784	-0.776222	-0.0285982	0.0733559	1.08439	0.31362	1.02723	-1.99305	0.29927
PDHA2	Pyruvate dehydrogenase E1 component subunit alpha, testis-specific form, mitochondrial	0.13	0.54726	-0.775434	-0.49105	0.0572687	0.62791	0.535919	1.43903	-1.79929	0.405643
PDHB	Pyruvate dehydrogenase E1 component subunit beta, mitochondrial	0.25	1.19262	-1.045	-0.596705	-0.619232	0.939701	0.465774	1.56071	-1.18448	0.479232
PDHX	Pyruvate dehydrogenase protein X component, mitochondrial	0.22	0.620685	-1.24049	-0.677982	-0.559478	-0.488059	0.0624909	0.442687	0.448561	2.01227
PDK3	[Pyruvate dehydrogenase (acetyl-transferring)] kinase isozyme 3, mitochondrial	-0.01	0.00277601	0.646144	1.01613	1.06143	-1.77228	-0.0563839	-0.725149	0.522895	-0.692782
PDPR	Pyruvate dehydrogenase phosphatase regulatory subunit, mitochondrial	0.11	0.1368	0.484182	0.28863	0.0922368	-0.582837	1.87335	-0.264375	-1.64073	-0.250449
PDP1	[Pyruvate dehydrogenase [acetyl-transferring]]-phosphatase 1, mitochondrial	-0.37	0.996129	1.19878	-0.195019	1.34965	0.402241	-0.411108	0.145479	-0.890552	-1.59947
SLC25A1	Tricarboxylate transport protein, mitochondrial	-0.19	0.349162	1.03857	-1.74972	0.842203	0.209205	0.62875	0.414906	-0.152647	-1.23126
Complex I (CI)
Protein	Protein Name	Dim/Bright Log2 FC	-log10(p-value)	Bright Rep 1	Bright Rep 2	Bright Rep 3	Bright Rep 4	Dim Rep 1	Dim Rep 2	Dim Rep 3	Dim Rep 4
NDUFV3	NADH dehydrogenase [ubiquinone] flavoprotein 3, mitochondrial	0.48	0.823115	-1.55126	0.451708	-0.654527	0.994907	-1.26264	0.72698	0.57577	0.719059
NDUFB4	NADH dehydrogenase [ubiquinone] 1 beta subcomplex subunit 4	0.39	1.40168	-0.413613	-0.876218	-1.4688	-0.21822	1.42445	0.366547	-0.110509	1.29636
NDUFAF4	NADH dehydrogenase [ubiquinone] 1 alpha subcomplex assembly factor 4	0.28	0.24479	0.527792	-0.423284	-0.0986186	-1.20798	-0.137508	2.15825	-0.234307	-0.584353
NDUFAF3	NADH dehydrogenase [ubiquinone] 1 alpha subcomplex assembly factor 3	0.22	0.101547	-0.572538	-0.0440107	-0.527328	-0.491898	0.237348	-0.268178	-0.688733	2.35534
NDUFAF1	Complex I intermediate-associated protein 30, mitochondrial	0.19	0.44092	0.539394	0.894685	0.568049	-0.447665	1.1314	-0.14647	-1.92534	-0.614052
NDUFA13	NADH dehydrogenase [ubiquinone] 1 alpha subcomplex subunit 13	0.16	0.44428	0.0197494	0.278406	-0.0227227	-1.37771	-0.826198	-0.160085	2.07729	0.0112728
NDUFC2	NADH dehydrogenase [ubiquinone] 1 subunit C2	0.15	0.311529	1.07391	-0.220568	0.601639	-1.62584	0.563623	1.12266	-0.940024	-0.5754
NDUFS6	NADH dehydrogenase [ubiquinone] iron-sulfur protein 6, mitochondrial	0.09	0.176532	-0.234522	-0.634761	0.0802291	-1.04319	0.654774	-0.982377	0.15225	2.00759
NDUFA7	NADH dehydrogenase [ubiquinone] 1 alpha subcomplex subunit 7	0.09	0.094796	0.115984	-0.15968	-0.325151	-0.405068	2.27768	-0.999738	0.182093	-0.686125
NDUFA10	NADH dehydrogenase [ubiquinone] 1 alpha subcomplex subunit 10, mitochondrial	0.08	0.169843	1.00135	-0.112162	0.38632	-0.657646	1.16821	-0.0198947	0.230057	-1.99623
NDUFB11	NADH dehydrogenase [ubiquinone] 1 beta subcomplex subunit 11, mitochondrial	0.06	0.0852772	0.846519	0.56973	0.183347	0.242013	1.14473	0.0306164	-1.46235	-1.55461
NDUFB10	NADH dehydrogenase [ubiquinone] 1 beta subcomplex subunit 10	0.05	0.130983	-1.48043	-0.590431	1.21389	-0.35983	0.0523054	-0.0672196	-0.406612	1.63833
NDUFB8	NADH dehydrogenase [ubiquinone] 1 beta subcomplex subunit 8, mitochondrial	0.04	0.0625109	0.294929	-1.2709	-0.473555	1.35806	-0.408443	1.19793	-1.18081	0.482784
NDUFS3	NADH dehydrogenase [ubiquinone] iron-sulfur protein 3, mitochondrial	0.02	0.0450188	-0.839386	-0.471261	-0.850746	1.46404	0.950834	0.59081	0.471328	-1.31562
NDUFAB1	Acyl carrier protein, mitochondrial	0.01	0.0385292	0.807317	-0.0812603	0.394844	-0.489746	0.505729	0.981142	-2.17357	0.0555414
NDUFS4	NADH dehydrogenase [ubiquinone] iron-sulfur protein 4, mitochondrial	0	0.0171959	0.591479	-0.544788	-0.862476	0.240138	2.16308	-0.642887	-0.554551	-0.389992
NDUFB3	NADH dehydrogenase [ubiquinone] 1 beta subcomplex subunit 3	0	0.0066205	-0.587027	1.23621	-0.686013	1.22182	-0.496129	0.518552	-1.58344	0.376026
NDUFV2	NADH dehydrogenase [ubiquinone] flavoprotein 2, mitochondrial	-0.02	0.0284232	1.54643	-0.844096	0.383414	0.261848	-0.973626	-0.571317	1.19107	-0.993723
NDUFS2	NADH dehydrogenase [ubiquinone] iron-sulfur protein 2, mitochondrial	-0.03	0.00358523	1.35028	0.2876	1.16023	-0.801475	0.579588	-0.560734	-0.547263	-1.46823
NDUFA2	NADH dehydrogenase [ubiquinone] 1 alpha subcomplex subunit 2	-0.03	0.0416197	-0.995422	0.93944	-1.30864	1.03757	-0.453648	0.62413	-0.85174	1.00831
NDUFS1	NADH-ubiquinone oxidoreductase 75 kDa subunit, mitochondrial	-0.04	0.0251781	0.886144	-0.0778516	0.584886	0.371906	0.348012	0.817276	-0.896993	-2.03338
NDUFS7	NADH dehydrogenase [ubiquinone] iron-sulfur protein 7, mitochondrial	-0.07	0.118903	0.36055	-0.191156	-0.00479294	1.29404	-0.282074	1.19071	-0.528086	-1.8392
NDUFA6	NADH dehydrogenase [ubiquinone] 1 alpha subcomplex subunit 6	-0.11	0.232847	0.849526	0.69731	-0.248572	0.134793	0.181454	0.953071	-0.425129	-2.14245
NDUFB5	NADH dehydrogenase [ubiquinone] 1 beta subcomplex subunit 5, mitochondrial	-0.15	0.320442	-0.785096	0.83341	0.192742	0.590875	0.933087	0.72474	-0.609496	-1.88026
NDUFAF2	NADH dehydrogenase [ubiquinone] 1 alpha subcomplex assembly factor 2	-0.17	0.390421	1.83714	-0.989927	0.867922	0.295946	-0.136252	-0.234917	-0.380818	-1.25909
NDUFA5	NADH dehydrogenase [ubiquinone] 1 alpha subcomplex subunit 5	-0.17	0.386762	0.538552	-0.204201	-0.261004	-0.253878	1.78061	-0.741031	0.676592	-1.53564
NDUFS5	NADH dehydrogenase [ubiquinone] iron-sulfur protein 5	-0.18	0.414274	1.28641	-0.613106	0.556056	0.0551868	0.47483	0.821656	-0.829233	-1.7518
NDUFS8	NADH dehydrogenase [ubiquinone] iron-sulfur protein 8, mitochondrial	-0.19	0.342526	-1.00191	1.39433	-1.00694	0.584657	-1.10375	0.525185	-0.408916	1.01734
NDUFA3	NADH dehydrogenase [ubiquinone] 1 alpha subcomplex subunit 3	-0.22	0.390003	0.183217	-0.557024	1.22465	0.0114875	-0.0905872	-0.169156	1.26999	-1.87258
NDUFA12	NADH dehydrogenase [ubiquinone] 1 alpha subcomplex subunit 12	-0.23	0.597611	-0.0755627	-0.583874	0.415491	-0.399504	2.21617	-0.821876	-0.851012	0.100167
NDUFB6	NADH dehydrogenase [ubiquinone] 1 beta subcomplex subunit 6	-0.24	0.486435	1.40867	-0.158122	0.627109	0.55693	0.748084	-0.860261	-0.779914	-1.54249
NDUFAF5	Arginine-hydroxylase NDUFAF5, mitochondrial	-0.25	0.506884	0.528125	1.10495	0.251565	-0.585443	-0.154142	0.0954898	0.844611	-2.08516
NDUFAF6	NADH dehydrogenase (ubiquinone) complex I, assembly factor 6	-0.26	0.335478	0.360048	1.65451	0.559665	-0.0452476	-1.16517	0.156769	0.0395293	-1.5601
NDUFB7	NADH dehydrogenase [ubiquinone] 1 beta subcomplex subunit 7	-0.28	0.604342	1.07047	-0.0879489	1.13602	0.212463	0.182318	0.105909	-0.589877	-2.02935
NDUFA8	NADH dehydrogenase [ubiquinone] 1 alpha subcomplex subunit 8	-0.29	0.879675	1.63666	1.02051	0.246872	-0.286103	-0.391071	-0.0988114	-0.468173	-1.65988
NDUFA9	NADH dehydrogenase [ubiquinone] 1 alpha subcomplex subunit 9, mitochondrial	-0.29	0.77518	1.42645	0.472766	0.117104	0.462246	-0.29185	0.644016	-1.47828	-1.35245
NDUFAF7	Protein arginine methyltransferase NDUFAF7, mitochondrial	-0.33	0.681571	0.861865	0.975516	0.742378	1.07552	-0.786616	-1.25159	-1.03766	-0.579415
NDUFA11	NADH dehydrogenase [ubiquinone] 1 alpha subcomplex subunit 11	-0.34	0.669521	0.399536	-0.388081	0.986399	0.183993	1.55537	-0.884621	-0.307768	-1.54483
NDUFV1	NADH dehydrogenase [ubiquinone] flavoprotein 1, mitochondrial	-0.35	1.13784	1.16542	0.23513	0.751831	0.364287	0.143925	0.266636	-0.95745	-1.96978
NDUFB9	NADH dehydrogenase [ubiquinone] 1 beta subcomplex subunit 9	-0.36	0.966141	1.30891	-0.541164	0.780366	0.0985798	0.676077	-0.0308735	-0.342577	-1.94931
NDUFB1	NADH dehydrogenase [ubiquinone] 1 beta subcomplex subunit 1	-0.75	1.99009	1.55722	-0.109258	0.358843	-0.314984	1.12852	-0.487157	-0.542642	-1.59054
Complex II (CII)
Protein	Protein Name	Dim/Bright Log2 FC	-log10(p-value)	Bright Rep 1	Bright Rep 2	Bright Rep 3	Bright Rep 4	Dim Rep 1	Dim Rep 2	Dim Rep 3	Dim Rep 4
SDHA	Succinate dehydrogenase [ubiquinone] flavoprotein subunit, mitochondrial	0.12	0.540404	-0.793134	-0.921344	-0.0756538	-1.22381	0.628224	-0.113381	0.755402	1.7437
SDHD	Succinate dehydrogenase [ubiquinone] cytochrome b small subunit, mitochondrial	0.02	0.0183932	-0.242199	-0.771987	-0.52817	-0.469588	2.10303	-0.572425	-0.459203	0.940537
SDHC	Succinate dehydrogenase cytochrome b560 subunit, mitochondrial	-0.07	0.10811	0.636419	-0.173246	0.569178	0.504567	0.608139	0.550685	-0.431409	-2.26433
SDHAF3	Succinate dehydrogenase assembly factor 3, mitochondrial	-0.12	0.115404	-1.48845		-0.381791	0.50429	0.934151	-0.626301		1.0581
SDHB	Succinate dehydrogenase [ubiquinone] iron-sulfur subunit, mitochondrial	-0.14	0.242378	0.841418	-0.514028	0.891452	-1.07412	0.158261	1.23536	-1.58922	0.0508747
SDHAF2	Succinate dehydrogenase assembly factor 2, mitochondrial	-0.16	0.243551	1.28848	0.791054	1.02512	-0.695807	-0.453397	-0.122738	-0.116674	-1.71604
SDHAF4	Succinate dehydrogenase assembly factor 4, mitochondrial	-0.16	0.278091	1.4548	0.713942	0.35551	-1.28084	-0.109879	-0.421382	0.684047	-1.3962
Complex III (CIII)
Protein	Protein Name	Dim/Bright Log2 FC	-log10(p-value)	Bright Rep 1	Bright Rep 2	Bright Rep 3	Bright Rep 4	Dim Rep 1	Dim Rep 2	Dim Rep 3	Dim Rep 4
UQCRC2	Cytochrome b-c1 complex subunit 2, mitochondrial	0.23	1.05779	-0.270551	-1.64813	0.489826	0.540241	1.08396	1.22004	-0.790023	-0.625367
UQCRFS1	Cytochrome b-c1 complex subunit Rieske, mitochondrial	0.22	0.804212	-0.575099	-1.64687	0.0140232	0.205884	-0.225141	1.86545	-0.218187	0.579941
UQCRQ	Cytochrome b-c1 complex subunit 8	0.02	0.0326346	0.763944	-2.092	0.576772	0.195221	0.343165	0.909815	0.14183	-0.838745
TTC19	Tetratricopeptide repeat protein 19, mitochondrial	-0.01	0.0019856	0.440091	-0.233662	0.546064	-1.42123	-0.207086	1.92053	-0.802172	-0.242538
UQCRC1	Cytochrome b-c1 complex subunit 1, mitochondrial	-0.03	0.0404824	0.360067	-1.09566	1.21582	-0.616936	0.631293	1.32507	-0.885661	-0.933989
UQCRB	Cytochrome b-c1 complex subunit 7	-0.04	0.00520789	-0.0675829	-0.532808	1.34933	-1.01932	1.11954	0.609752	0.0329252	-1.49184
UQCRH	Cytochrome b-c1 complex subunit 6, mitochondrial	-0.09	0.0931641	-0.513739	-0.293558	0.888731	-0.383643	-0.421229	1.26087	1.10992	-1.64734
UQCR4	Cytochrome c1, heme protein, mitochondrial	-0.19	0.396413	0.61439	-0.891457	1.49087	-0.986121	1.09201	0.277155	-0.588157	-1.00869
UQCR10	Cytochrome b-c1 complex subunit 9	-0.32	0.880931	0.668509	-0.311474	0.322978	0.0818281	1.93451	-0.79755	-0.663088	-1.23571
Complex IV (CIV)
Protein	Protein Name	Dim/Bright Log2 FC	-log10(p-value)	Bright Rep 1	Bright Rep 2	Bright Rep 3	Bright Rep 4	Dim Rep 1	Dim Rep 2	Dim Rep 3	Dim Rep 4
COX7A2L	Cytochrome c oxidase subunit 7A-related protein, mitochondrial	0.4	0.531462	-1.01535	1.18116	-0.104446	0.725788	-0.871194	1.22986	-1.31731	0.17149
COX6B2	Cytochrome c oxidase subunit 6B2	0.32	0.599612	-0.73083	-0.0906967	0.208185	0.79952	0.654907	0.99821	-2.07253	0.233231
CMC2	COX assembly mitochondrial protein 2 homolog	0.24	0.22848	-0.282289	-1.56641	0.295834	-0.0177307	0.895968	0.980342	0.980342	-1.28606
COX7C	Cytochrome c oxidase subunit 7C, mitochondrial	0.1	0.201197	-1.97223	0.293062	-0.582134	0.258334	0.103185	0.37873	-0.0481434	1.5692
CMC1	COX assembly mitochondrial protein homolog	0.1	0.0424895	0.59278	-0.679617	1.26365	0.560279	-0.00124314	0.0421423	0.271524	-2.04951
COX6B1	Cytochrome c oxidase subunit 6B1	0.09	0.165263	0.456023	0.0966454	-0.206961	1.08713	-0.649438	-2.05859	0.844207	0.430989
COX7A2	Cytochrome c oxidase subunit 7A2, mitochondrial	0.06	0.303849	0.539053	-1.2315	0.0789895	0.690113	1.54649	0.406431	-1.2315	-0.798075
COX19	Cytochrome c oxidase assembly protein COX19	0.04	0.0366711	-0.15849	-0.38507	-0.425549	0.0841114	-0.652757	-0.218174	2.39834	-0.642414
COX10	Protoheme IX farnesyltransferase, mitochondrial	0.02	0.0129004	0.960124	0.985611	-0.267531	-1.84682	1.10702	-0.388353	-0.495069	-0.0549809
COX7A1	Cytochrome c oxidase subunit 7A1, mitochondrial	-0.02	0.0367419	0.277235	-0.0232783	-0.268942	1.49743	0.574332	-1.89857	-0.654014	0.495809
COX5B	Cytochrome c oxidase subunit 5B, mitochondrial	-0.05	0.0212292	0.899126	-1.89935	-0.104594	-0.00398295	0.778786	-0.0541097	-0.780021	1.16414
COX17	Cytochrome c oxidase copper chaperone	-0.05	0.072566	0.728194	1.23207	0.662146	-0.823681	-0.498412	0.956395	-0.878012	-1.37871
COX5A	Cytochrome c oxidase subunit 5A, mitochondrial	-0.2	0.432874	1.49409	1.29999	0.0429588	-0.231898	-0.812921	0.157816	-1.4414	-0.508638
COX16	Cytochrome c oxidase assembly protein COX16 homolog, mitochondrial	-0.21	0.263038	-0.0394364	0.605549	0.695562	0.466353	-1.61717	1.43929	-0.920292	-0.629854
COX20	Cytochrome c oxidase assembly protein COX20, mitochondrial	-0.25	0.352966	0.558277	0.621936	1.36927	-0.48467	-0.618382	-0.0368332	0.481479	-1.89107
COX11	Cytochrome c oxidase assembly protein COX11, mitochondrial	-0.26	0.392391	1.2577	1.13512	0.697158	-0.883566	-0.956458	-0.610179	0.508119	-1.14789
COX15	Cytochrome c oxidase assembly protein COX15 homolog	-0.29	0.357546	0.809067	0.513817	0.772519	0.264522	0.628739	0.148007	-1.37076	-1.76592
COX18	Cytochrome c oxidase assembly protein COX18, mitochondrial	-0.33	0.281268	0.276563	-0.0385331	0.909311	-0.342133	-1.58657	1.42886	-0.647499
NDUFA4	Cytochrome c oxidase subunit NDUFA4	-0.35	1.04134	1.06987	0.725126	0.0767367	0.602728	-0.0325971	-0.633729	0.304865	-2.113
COX6C	Cytochrome c oxidase subunit 6C	-0.38	1.3269	0.651567	0.902997	0.192958	0.579501	-0.028621	-0.748787	-2.12107	0.571456
COX4I1	Cytochrome c oxidase subunit 4 isoform 1, mitochondrial	-0.4	1.44827	1.12281	0.333829	0.662992	0.602742	0.123237	0.0288809	-0.855178	-2.01932
COX6A1	Cytochrome c oxidase subunit 6A1, mitochondrial	-0.88	4.83471	1.18632	-0.41004	1.01164	-0.0987085	0.589298	0.148698	-0.480021	-1.94719
Complex V (CV)
Protein	Protein Name	Dim/Bright Log2 FC	-log10(p-value)	Bright Rep 1	Bright Rep 2	Bright Rep 3	Bright Rep 4	Dim Rep 1	Dim Rep 2	Dim Rep 3	Dim Rep 4
ATP5ME	ATP synthase subunit e, mitochondrial	0.88	3.84295	-1.56285	1.09154	-1.3236	0.146983	-0.0710156	0.691881	-0.0256001	1.05267
ATP5PF	ATP synthase-coupling factor 6, mitochondrial	0.14	0.511655	-0.268896	-0.977764	0.962458	0.195189	1.56713	-0.806685	0.579483	-1.25092
ATP5F1B	ATP synthase subunit beta, mitochondrial	0.11	0.474309	0.188579	-0.955667	0.333488	-1.30742	2.03799	0.0791417	-0.178777	-0.197341
ATP5F1E	ATP synthase subunit epsilon, mitochondrial	0.09	0.227211	-1.11296	0.473469	-1.51434	1.00128	0.607573	-0.905515	0.737367	0.713129
ATP5PO	ATP synthase subunit O, mitochondrial	0.09	0.424076	0.295456	0.190385	0.501391	-0.57992	-2.26315	0.515891	0.630924	0.709022
ATP5MJ	ATP synthase subunit ATP5MPL, mitochondrial	0.07	0.113267	1.18099	-0.79807	0.701514	-0.11156	0.83889	0.00920965	0.114685	-1.93566
ATP5F1D	ATP synthase subunit delta, mitochondrial	0	0.00532326	-0.879591	1.17717	-0.284072	0.861513	-1.82957	0.463251	0.654957	-0.163651
ATP5F1A	ATP synthase subunit alpha, mitochondrial	-0.03	0.049584	-0.547131	0.562609	-1.0302	0.890035	0.279272	0.759818	0.857571	-1.77198
ATP5PD	ATP synthase subunit d, mitochondrial	-0.08	0.0741525	1.91777	-0.403127	0.358172	-0.153086	0.433421	0.146691	-0.872509	-1.42733
ATP5PB	ATP synthase F(0) complex subunit B1, mitochondrial	-0.13	0.262416	1.4571	0.287272	0.225492	0.775194	-0.322126	0.27847	-0.955421	-1.74598
ATP5F1C	ATP synthase subunit gamma, mitochondrial	-0.28	0.76985	1.23004	-0.0708574	0.442508	-0.656286	1.13647	-0.712761	0.344666	-1.71378
ATP5MF	ATP synthase subunit f, mitochondrial	-0.29	0.760019	0.884189	-0.9024	0.829538	0.230935	0.707392	0.270521	0.00191206	-2.02209
ATP5MG	ATP synthase subunit g, mitochondrial	-0.52	1.12785	-1.12448	0.104432	-1.36378	1.31731	-0.0776844	0.0446558	1.42066	-0.321124
MTATP8	ATP synthase protein 8	-0.63	1.62007	0.816931	-0.262254	0.175217	1.15305	1.20051	-0.883572	-0.73802	-1.46186
Mitochondrial Dynamics
Protein	Protein Name	Dim/Bright Log2 FC	-log10(p-value)	Bright Rep 1	Bright Rep 2	Bright Rep 3	Bright Rep 4	Dim Rep 1	Dim Rep 2	Dim Rep 3	Dim Rep 4
MIC13	MICOS complex subunit MIC13	-0.68	1.66204	0.842022	0.262002	1.52711	0.121943	0.202925	-0.951364	-0.324133	-1.6805
DRP1	Isoform 3 of Dynamin-1-like protein	-1.28	1.85603	0.740615	1.3254	-0.121353	0.716094	-0.50145	-0.0540304	-0.131538	-1.97373
MFF	Isoform 3 of Mitochondrial fission factor	-6.64	17	-0.298206	0.924688	-1.27755	0.651068
DNAJC11	DnaJ homolog subfamily C member 11	0.29	0.903337	-0.559493	-1.25702	0.582736	-0.879757	1.38912	1.36111	-0.383044	-0.253652
MTX1	Metaxin-1	0.23	0.654167	-0.896043	0.250583	-0.944631	0.809014	-1.43597	0.682683	0.102995	1.43137
MTX2	Metaxin-2	0.08	0.147396	0.363316	-1.21199	1.28318	-0.889365	1.47862	0.0272074	-0.858817	-0.192149
SAMM50	Sorting and assembly machinery component 50 homolog	-0.04	0.0443383	0.347328	-0.184164	0.297848	-1.00871	-0.0338492	-0.268406	2.0536	-1.20365
MIC25	MICOS complex subunit Mic25	0.3	0.924771	-1.06773	-0.754746	-0.741216	-0.483398	-0.113668	1.89829	0.847897	0.414575
MIC26	MICOS complex subunit Mic26	0.24	0.46917	-0.337401	-0.323369	-0.740204	0.851148	-1.6899	1.50489	0.611111	0.123724
MIC60	Isoform 3 of MICOS complex subunit Mic60	0.15	0.204907	0.251172	0.229041	-1.09753	-1.24804	-0.753976	0.28428	0.556475	1.77857
MIC27	MICOS complex subunit Mic27	0.1	0.227412	-0.236016	2.44172	-0.455696	-0.645096	-0.27258	-0.464949	-0.200042	-0.167341
MIC19	MICOS complex subunit Mic19	0.09	0.161578	-1.09721	2.26918	-0.177888	-0.268828	-0.05749	0.00234712	-0.732052	0.0619429
STOML2	Stomatin-like protein 2, mitochondrial	-0.09	0.157819	-0.520671	1.36772	-0.224182	-0.10588	-1.89631	0.62998	-0.136787	0.886128
OMA1	Metalloendopeptidase OMA1, mitochondrial	0.74	0.64494	-0.561279	-0.161298	-0.00971458	-1.53642	-0.264584	-0.320897	1.58846	1.26573
OPA1	Dynamin-like 120 kDa protein, mitochondrial	0.19	0.423178	1.3195	-0.860502	1.09793	-0.853642	-0.888014	1.06346	-0.0660719	-0.812661
FIS1	Mitochondrial fission 1 protein	0.13	0.210194	1.2017	-1.85057	0.776687	-0.312483	0.0947746	-0.323414	0.991331	-0.578026
YME1L1	ATP-dependent zinc metalloprotease YME1L1	0.08	0.195438	0.410604	-0.381784	-0.165784	-1.15249	-1.08053	1.0364	-0.381784	1.71537
MFN1	Mitofusin-1	0	0.00846219	-0.772149	0.792145	-0.48545	-0.141688	-0.610386	-0.760547	-0.15402	2.13209
MFN2	Mitofusin-2	-0.07	0.117096	0.749849	0.415653	0.763843	-0.176355	1.03672	-0.0534108	-0.724297	-2.012
INF2	Inverted formin-2	-0.19	0.265409	0.218232	1.28671	0.70298	0.837395	-0.972665	0.351814	-0.997194	-1.42727
MUL1	Mitochondrial ubiquitin ligase activator of NFKB 1	-0.26	0.354843	1.66059	0.465057	0.563414	-0.572937	0.701472	-0.537469	-1.13532	-1.14481
MiD51	Mitochondrial dynamics protein MID51	-0.37	0.386302	0.0573136	1.65439	0.529511	-0.255813	-0.107305	0.707772	-1.12257	-1.46331
TOM40	Mitochondrial import receptor subunit TOM40 homolog	-0.42	1.26884	1.37921	0.545785	0.278249	0.025752	-0.773153	0.41788	0.110518	-1.98424
ROS
Protein	Protein Name	Dim/Bright Log2 FC	-log10(p-value)	Bright Rep 1	Bright Rep 2	Bright Rep 3	Bright Rep 4	Dim Rep 1	Dim Rep 2	Dim Rep 3	Dim Rep 4
RPE	Ribulose-phosphate 3-epimerase	3.2	3.56157	-1.61639	-0.786474	-0.162397	0.0207366		1.24932	1.06134	0.233872
UQCRFS1	Cytochrome b-c1 complex subunit Rieske, mitochondrial	0.22	0.804212	-0.575099	-1.64687	0.0140232	0.205884	-0.225141	1.86545	-0.218187	0.579941
NDUFS1	NADH-ubiquinone oxidoreductase 75 kDa subunit, mitochondrial	-0.04	0.0251781	0.886144	-0.0778516	0.584886	0.371906	0.348012	0.817276	-0.896993	-2.03338
NDUFV1	NADH dehydrogenase [ubiquinone] flavoprotein 1, mitochondrial	-0.35	1.13784	1.16542	0.23513	0.751831	0.364287	0.143925	0.266636	-0.95745	-1.96978
PRDX5	Peroxiredoxin-5, mitochondrial	0.11	0.480252	0.846986	-0.744666	0.800055	1.60052	-0.310232	-0.109211	-0.68973	-1.39372
GPX4	Phospholipid hydroperoxide glutathione peroxidase	0.05	0.258742	-0.772491	-0.205387	0.122389	0.731991	0.488401	1.25348	-1.96914	0.350754
SOD2	Superoxide dismutase [Mn], mitochondrial	0.04	0.131926	-0.675787	-0.147073	0.349811	-0.000820925	0.696996	1.42183	-1.94919	0.304238
PRDX3	Thioredoxin-dependent peroxide reductase, mitochondrial	0	0.0168698	0.458296	0.392516	-0.14321	-0.126206	-0.749353	0.0428739	1.79867	-1.67358
GPX1	Glutathione peroxidase 1	-0.77	2.88149	1.4857	0.734185	-0.0926054	0.34049	0.703993	-1.04955	-0.68689	-1.43533
GSTT1	Glutathione S-transferase theta-1	-6.08	17	0.772784	0.819072	0.826782	0.807335	-0.878033	0.189891	-1.69861	-0.839218
G6PD2	Glucose-6-phosphate 1-dehydrogenase 2	0.72	0.735132	-1.15	-0.33101	-0.936786	0.883017	-0.455424	1.2314	-0.595022	1.35382
NNT	NAD(P) transhydrogenase, mitochondrial	0.56	0.5208	-1.66828	-0.329741	-0.768618	1.15779		0.13947	0.932039	0.537336
ME2	NAD-dependent malic enzyme, mitochondrial	0.06	0.30013	0.753248	0.112894	1.16385	-0.751287	-0.233766	0.410021	0.541308	-1.99627
TXN2	Thioredoxin, mitochondrial	0.01	0.00724907	0.240071	-0.836129	-0.027813	-0.619867	2.17836	0.0357235	0.0809301	-1.05127
IDH2	Isocitrate dehydrogenase [NADP], mitochondrial	-0.05	0.0786922	0.814745	0.671435	0.39445	0.705503	-2.04154	0.356557	-0.965831	0.0646838
TXNRD2	Thioredoxin reductase 2, mitochondrial	-0.15	0.280768	0.804694	-0.339056	1.39413	-0.37464	0.868952	-0.0814849	-0.500103	-1.77249
GLRX2	Glutaredoxin-2, mitochondrial	-0.48	0.579159	0.902533	-0.369301	0.749807	0.126216	0.973147	-1.81379	-1.01656	0.447949
SIRT3	NAD-dependent protein deacetylase sirtuin-3	0.41	0.182588	1.33525	0.949102	0.971651	-0.658092	-0.8912	0.206991	-1.3249	-0.588804
PARK7	Parkinson disease protein 7 homolog	-0.13	0.18634	-0.73769	0.430299	-0.930471	1.11075	-1.61637	-0.0213234	0.863163	0.90164
SESN2	Sestrin-2	-0.14	0.191902	-0.90498	1.86853	0.630818	-0.995805	0.0150146	0.520024	-1.00662	-0.126975
NMNAT3	Nicotinamide/nicotinic acid mononucleotide adenylyltransferase 3	-0.15	0.1984	1.05228	1.28021	0.684331	-1.24262	-0.250917	-1.45519	-0.205096	0.136997
TXNDC2	Thioredoxin domain-containing protein 2	2.23	5.65913	-0.591454	-0.906495	-0.82053	-1.33832	0.881441	0.831079	0.915776
FOXO4	Forkhead box protein O4	0.32	0.15043	-1.00193	-0.216298	-0.971623		1.15555	1.27051	-0.23622
FOXO3	Forkhead box protein O3	-0.15	0.170126	0.525764	0.280458	0.384281	0.232266	0.452955	0.278685	0.308386	-2.4628
FOXO1	Forkhead box protein O1	-0.55	1.32835	0.486669	-0.0848632	-0.141201	-0.290581	2.18275	-1.19317	-0.519375	-0.440227
NT5M	5'(3')-deoxyribonucleotidase, mitochondrial	-6.64	17	1.19358	-1.03177	0.417961	-0.579764

### Sheet: Supplementary Table 2
Supplementary Table S2. Quantitative TEM-derived mitochondrial and cristae parameters.
Median and interquartile range (IQR) values for all TEM-derived mitochondrial and cristae parameters quantified in SSCs and progenitor spermatogonia. Statistical comparisons correspond to those shown in Figure 2.
Parameter	Panel	SSCs Median (IQR)	Progenitors Median (IQR)	n (SSCs / progenitors)	Statistical test	p value
Mitochondrial surface area (µm²)	C	0.1794 (0.1204-0.2477)	0.1752 (0.1204-0.2775)	77 / 79	Mann–Whitney U	0.6541
Mitochondrial length (µm)	D	0.5466 (0.4592-0.6571)	0.5447 (0.4483-0.7115)	76 / 78	Mann–Whitney U	0.5906
Mitochondrial width (µm)	E	0.4079 (0.3188-0.4701)	0.4035 (0.3380-0.5147)	77 / 80	Mann–Whitney U	0.483
Mitochondrial elongation (L:W)	F	1.309 (1.163-1.400)	1.271 (1.127-1.460)	70 / 71	Mann–Whitney U	0.603
Cristae composition (%)	G	Lamellar: 90.2%	Lamellar: 87.7%	337 / 471 cristae	None	—
		Tubular: 9.2%	Tubular: 11.0%
		Globular: 0.6%	Globular: 1.3%
Mitochondrial perimeter (µm)	H	1.575 (1.317-1.836)	1.547 (1.271-2.049)	77 / 80	Mann–Whitney U	0.5639
Mitochondrial circularity	I	0.9366 (0.9084-0.9523)	0.9371 (0.8902-0.9554)	67 / 69	Mann–Whitney U	0.9343
Mitochondrial solidity	J	0.9901 (0.9870-0.9912)	0.9912 (0.9871-0.9926)	66 / 67	Mann–Whitney U	0.1624
Cristae density (cristae:mitochondrial area ratio)	K	0.1191 (0.0968-0.1624)	0.2389 (0.1914-0.2830)	72 / 76	Mann–Whitney U	<0.0001
Lamellar cristae width (µm)	L	0.02255 (0.01808-0.03030)	0.02780 (0.02260-0.03680)	274 / 387	Mann–Whitney U	<0.0001
Lamellar cristae length (µm)	M	0.1436 (0.09835-0.1908)	0.2018 (0.1514-0.2752)	276 / 410	Mann–Whitney U	<0.0001
Lamellar cristae elongation (L:W)	N	5.550 (4.166-7.807)	6.609 (4.697-9.115)	276 / 408	Mann–Whitney U	0.0001
Lamellar cristae junction width (µm)	O	0.02700 (0.02055-0.03758)	0.01770 (0.01410-0.02178)	282 / 388	Mann–Whitney U	<0.0001

### Sheet: Supplementary Table 3
Supplementary Table S3. Descriptive and inferential statistics for Seahorse metabolic parameters in SSCs and progenitor spermatogonia.
Values were normalised to post-attachment cell counts. n denotes independent biological replicates. Statistical comparisons correspond to those shown in Figure 4.
Parameter (unit)	Panel	SSCs mean ± SD	Progenitors mean ± SD	n	Statistical test	p value
Basal respiration (pmol/min)	B	28.70 ± 5.21	5.83 ± 3.35	4	Paired t-test	0.0003
ATP-linked respiration (pmol/min)	C	25.30 ± 3.61	5.58 ± 2.29	4	Paired t-test	0.0053
Maximal respiration (pmol/min)	D	37.63 ± 3.70	4.99 ± 3.81	4	Paired t-test	0.0012
Spare respiratory capacity (pmol/min)	E	8.93 ± 6.31	-0.85 ± 1.36	4	Paired t-test	0.0438
Basal glycolysis (pmol/min)	G	33.29 ± 1.41	47.36 ± 15.92	3	Paired t-test	0.2425
Basal proton efflux rate (pmol/min)	H	53.47 ± 5.06	60.34 ± 21.22	3	Paired t-test	0.5815
Post 2-DG acidification (pmol/min)	I	17.52 ± 2.25	23.75 ± 9.44	3	Paired t-test	0.2779
Compensatory glycolysis (pmol/min)	J	44.89 ± 5.88	70.11 ± 16.59	3	Paired t-test	0.0801
mitoOCR:glycoPER ratio	K	1.015 ± 0.155	0.448 ± 0.134	3	Paired t-test	0.0005
PER from glycolysis (%)	L	62.13 ± 3.55	78.90 ± 5.25	3	Paired t-test	0.0034
